# Evolutionary analysis of Quinone Reductases 1 and 2 suggest that NQO2 evolved to function as a pseudoenzyme

**DOI:** 10.1101/2022.11.11.516182

**Authors:** Faiza Islam, Nicoletta Basilone, Eric Ball, Brian Shilton

## Abstract

Quinone reductases 1 and 2 (NQO1 and NQO2) are paralogous FAD-linked enzymes found in all amniotes. NQO1 and NQO2 have similar structures and can both catalyze reduction of quinones and other electrophiles. The two enzymes differ in their cosubstrate specificity, with NQO1 using cellular redox couples NAD(H) and NADP(H), while NQO2 is almost completely inactive with these cosubstrates, and instead uses dihydronicotinamide riboside (NRH) and small synthetic cosubstrates such as *N-*benzyl-dihydronicotinamide (BNAH). We used ancestral sequence reconstruction to investigate the catalytic properties of a predicted common ancestor and 2 additional ancestors from each of the evolutionary pathways to extant NQO1 and NQO2. In all cases, the small nicotinamide cosubstrates NRH and BNAH were good cosubstrates for the common ancestor and the enzymes along the NQO1 and NQO2 lineages. In the case of NADH, however, extant NQO1 evolved to a catalytic efficiency 100x higher than the common ancestor, while NQO2 has evolved to a catalytic efficiency 1000x lower than the common ancestor. In addition, 13 chimeric enzymes were created to investigate the molecular basis of cosubstrate specificity, which was further elaborated by site-directed mutagenesis of the ancestral NQO2. Overall, the results suggest a selective pressure for evolution of NQO1 towards greater efficiency with NADH, and for NQO2 towards extremely low efficiency with NADH. These divergent trajectories have implications for the cellular functions of both enzymes, but particularly for NQO2 whose cellular functions are only beginning to be uncovered.
