## Supplementary material for "Evolutionary analysis of Quinone Reductases 1 and 2 suggest that NQO2 evolved to function as a pseudoenzyme": Tables S1-S5 Ancestral Sequence Probabilities

### Sheet: CA
Residue	ML amino acid	Alternate amino acid
1	M (1.0)
2	A (0.996)	P (0.001)	S (0.001)	T (0.001)
3	G (0.961)	A (0.015)	S (0.013)	E (0.002)	D (0.002)	N (0.001)	P (0.001)	R (0.001)	T (0.001)	V (0.001)
4	K (0.991)	R (0.008)
5	N (0.809)	K (0.182)	R (0.006)	S (0.001)	T (0.001)
6	V (0.999)	I (0.001)
7	L (1.0)
8	I (1.0)
9	V (0.999)	I (0.001)
10	Y (0.988)	F (0.012)
11	A (1.0)
12	H (1.0)
13	Q (0.999)
14	E (0.999)
15	P (1.0)
16	K (0.901)	R (0.08)	N (0.005)	Q (0.005)	T (0.003)	S (0.002)	A (0.001)	E (0.001)
17	S (1.0)
18	F (0.996)	L (0.003)
19	N (1.0)
20	G (0.859)	A (0.135)	S (0.005)
21	A (0.989)	S (0.01)	T (0.001)
22	L (0.96)	M (0.038)	I (0.001)	V (0.001)
23	K (0.998)	R (0.002)
24	D (0.889)	N (0.109)	E (0.002)
25	T (0.428)	A (0.356)	I (0.111)	V (0.076)	S (0.015)	M (0.006)	L (0.005)	N (0.001)	P (0.001)
26	A (1.0)
27	V (0.989)	I (0.01)	M (0.001)
28	E (0.909)	D (0.074)	Q (0.01)	A (0.002)	K (0.002)	G (0.001)	N (0.001)
29	A (0.602)	V (0.35)	T (0.04)	I (0.005)	S (0.002)	M (0.001)
30	L (1.0)
31	K (0.636)	R (0.146)	Q (0.071)	S (0.055)	N (0.039)	T (0.018)	E (0.01)	A (0.008)	H (0.006)	P (0.005)	G (0.004)	D (0.002)
32	K (0.92)	E (0.03)	R (0.02)	Q (0.012)	N (0.011)	D (0.005)
33	Q (0.968)	K (0.025)	R (0.005)	H (0.001)	E (0.001)
34	G (1.0)
35	C (0.997)	Y (0.003)
36	N (0.208)	E (0.186)	K (0.181)	S (0.17)	D (0.103)	A (0.033)	Q (0.029)	T (0.028)	R (0.026)	G (0.022)	P (0.005)	H (0.004)	V (0.001)
37	V (1.0)
38	T (0.903)	A (0.027)	K (0.02)	S (0.02)	N (0.009)	I (0.004)	M (0.003)	R (0.003)	E (0.002)	Q (0.002)	P (0.002)	V (0.002)	D (0.001)	G (0.001)
39	V (0.998)	I (0.002)
40	S (1.0)
41	D (1.0)
42	L (1.0)
43	Y (1.0)
44	A (1.0)
45	M (1.0)
46	K (0.39)	N (0.351)	Q (0.08)	D (0.067)	E (0.045)	R (0.03)	H (0.015)	S (0.009)	G (0.007)	T (0.003)	A (0.002)	P (0.001)
47	F (1.0)
48	K (0.677)	N (0.304)	D (0.008)	E (0.006)	Q (0.002)	R (0.002)	H (0.001)
49	P (1.0)
50	V (0.373)	A (0.364)	T (0.151)	I (0.056)	S (0.029)	M (0.01)	L (0.005)	G (0.003)	P (0.003)	E (0.001)	K (0.001)	N (0.001)	Q (0.001)	R (0.001)
51	A (0.954)	V (0.037)	T (0.005)	S (0.002)	I (0.001)	L (0.001)
52	T (1.0)
53	R (0.979)	K (0.018)	Q (0.001)	P (0.001)
54	D (0.565)	N (0.32)	E (0.075)	S (0.014)	K (0.008)	G (0.005)	Q (0.004)	A (0.003)	H (0.002)	T (0.002)	R (0.001)
55	D (1.0)
56	I (0.978)	V (0.013)	F (0.006)	L (0.003)	M (0.001)
57	T (0.986)	I (0.005)	K (0.004)	A (0.002)	S (0.002)
58	G (0.999)
59	D (0.765)	N (0.122)	E (0.086)	S (0.007)	A (0.005)	G (0.005)	T (0.003)	K (0.002)	Q (0.002)	H (0.001)
60	L (0.997)	P (0.001)	M (0.001)
61	K (0.434)	R (0.253)	C (0.1)	S (0.065)	Q (0.032)	A (0.027)	N (0.026)	T (0.018)	H (0.017)	G (0.006)	Y (0.006)	E (0.005)	P (0.005)	D (0.001)	F (0.001)	I (0.001)	M (0.001)	L (0.001)	V (0.001)
62	N (0.889)	D (0.111)
63	P (1.0)
64	D (0.54)	E (0.451)	N (0.004)	K (0.002)	Q (0.002)	G (0.001)
65	H (0.993)	Y (0.004)	Q (0.002)	N (0.001)
66	F (1.0)
67	K (0.331)	N (0.271)	R (0.195)	Q (0.09)	H (0.051)	S (0.017)	E (0.015)	D (0.014)	G (0.005)	T (0.005)	A (0.003)	P (0.002)
68	Y (1.0)
69	G (0.949)	S (0.014)	R (0.012)	A (0.011)	E (0.002)	D (0.002)	N (0.002)	H (0.001)	K (0.001)	Q (0.001)	P (0.001)	T (0.001)
70	V (0.488)	L (0.102)	A (0.101)	I (0.099)	E (0.07)	M (0.041)	T (0.02)	D (0.017)	Q (0.017)	S (0.011)	G (0.006)	F (0.006)	K (0.006)	P (0.005)	N (0.004)	H (0.003)	R (0.002)	Y (0.001)
71	E (1.0)
72	T (0.877)	A (0.064)	S (0.041)	I (0.003)	N (0.003)	P (0.003)	V (0.003)	C (0.002)	G (0.001)	K (0.001)	M (0.001)
73	M (0.494)	L (0.129)	I (0.078)	R (0.075)	V (0.059)	K (0.049)	T (0.031)	A (0.019)	F (0.016)	S (0.013)	Q (0.01)	G (0.005)	H (0.005)	W (0.005)	N (0.003)	P (0.003)	C (0.002)	E (0.002)	Y (0.002)	D (0.001)
74	Q (0.265)	E (0.25)	L (0.12)	H (0.07)	K (0.064)	D (0.054)	N (0.027)	A (0.025)	R (0.023)	S (0.02)	V (0.018)	P (0.014)	M (0.012)	I (0.009)	T (0.009)	G (0.007)	F (0.007)	Y (0.006)
75	A (1.0)
76	Y (0.92)	F (0.051)	W (0.024)	C (0.002)	H (0.001)	L (0.001)
77	K (0.986)	R (0.012)	Q (0.001)
78	K (0.504)	E (0.322)	T (0.095)	A (0.025)	Q (0.019)	N (0.013)	D (0.006)	S (0.006)	R (0.005)	G (0.002)	M (0.001)	V (0.001)
79	G (0.999)	S (0.001)
80	R (0.906)	C (0.04)	S (0.019)	T (0.013)	A (0.009)	K (0.008)	G (0.002)	H (0.001)	N (0.001)	Q (0.001)	P (0.001)
81	L (1.0)
82	S (0.663)	C (0.315)	A (0.019)	T (0.002)	P (0.001)
83	K (0.224)	Q (0.183)	E (0.141)	N (0.085)	S (0.075)	P (0.07)	D (0.063)	A (0.05)	R (0.044)	T (0.025)	G (0.024)	H (0.011)	M (0.001)	L (0.001)	V (0.001)
84	D (1.0)
85	I (1.0)
86	L (0.332)	V (0.304)	I (0.205)	M (0.066)	Q (0.027)	A (0.017)	T (0.011)	K (0.009)	P (0.005)	R (0.005)	E (0.004)	F (0.004)	S (0.004)	H (0.003)	D (0.001)	G (0.001)	N (0.001)	Y (0.001)
87	E (0.997)	D (0.003)
88	E (1.0)
89	Q (0.98)	H (0.012)	L (0.003)	M (0.002)	E (0.001)	K (0.001)	R (0.001)
90	K (0.911)	R (0.054)	E (0.022)	Q (0.006)	N (0.004)	D (0.002)
91	K (1.0)
92	V (0.995)	I (0.004)	L (0.001)
93	Q (0.71)	E (0.122)	K (0.081)	H (0.033)	R (0.031)	D (0.01)	N (0.004)	A (0.002)	P (0.002)	G (0.001)	L (0.001)	S (0.001)	T (0.001)
94	E (0.591)	A (0.245)	G (0.045)	D (0.035)	W (0.026)	S (0.015)	Q (0.01)	R (0.01)	V (0.007)	K (0.005)	T (0.005)	N (0.002)	L (0.001)	P (0.001)
95	A (1.0)
96	D (0.999)	N (0.001)
97	L (1.0)
98	V (0.78)	I (0.217)	M (0.001)	L (0.001)
99	I (1.0)
100	F (1.0)
101	Q (1.0)
102	F (1.0)
103	P (1.0)
104	M (0.692)	V (0.169)	I (0.113)	L (0.026)
105	Y (1.0)
106	W (1.0)
107	F (0.999)	Y (0.001)
108	S (1.0)
109	M (0.985)	V (0.011)	I (0.003)	L (0.002)
110	P (1.0)
111	A (1.0)
112	I (1.0)
113	M (0.867)	L (0.132)	I (0.001)
114	K (1.0)
115	G (1.0)
116	W (1.0)
117	I (0.921)	F (0.064)	V (0.008)	L (0.004)	M (0.003)
118	D (1.0)
119	R (1.0)
120	V (1.0)
121	L (0.89)	F (0.109)
122	V (0.527)	I (0.303)	T (0.135)	A (0.028)	M (0.006)	L (0.001)	S (0.001)
123	Q (0.996)	H (0.001)	P (0.001)
124	G (1.0)
125	F (1.0)
126	A (1.0)
127	Y (0.814)	F (0.186)	H (0.001)
128	D (0.926)	N (0.027)	S (0.022)	G (0.014)	E (0.009)	A (0.002)
129	F (0.822)	Y (0.101)	L (0.066)	I (0.005)	V (0.002)	H (0.001)	M (0.001)	S (0.001)
130	P (0.736)	Q (0.198)	A (0.014)	S (0.012)	R (0.011)	H (0.009)	K (0.006)	L (0.004)	T (0.004)	E (0.003)	G (0.001)	N (0.001)	V (0.001)
131	N (0.588)	G (0.129)	S (0.11)	K (0.064)	D (0.042)	R (0.016)	E (0.015)	A (0.014)	T (0.009)	Q (0.007)	H (0.005)	P (0.001)
132	M (0.547)	L (0.257)	V (0.065)	I (0.048)	F (0.046)	C (0.022)	A (0.004)	T (0.004)	S (0.003)	Y (0.002)
133	Y (1.0)
134	D (0.997)	E (0.003)
135	N (0.953)	S (0.021)	D (0.014)	T (0.008)	E (0.002)	A (0.001)	K (0.001)
136	G (1.0)
137	L (0.793)	F (0.131)	I (0.037)	V (0.019)	M (0.017)	Y (0.003)
138	L (0.919)	F (0.079)	M (0.001)
139	K (0.999)	R (0.001)
140	D (0.856)	G (0.069)	E (0.051)	N (0.02)	A (0.001)	S (0.001)
141	K (1.0)
142	K (1.0)
143	A (1.0)
144	M (0.748)	I (0.153)	L (0.082)	V (0.017)
145	L (1.0)
146	S (1.0)
147	F (0.783)	L (0.214)	I (0.001)	M (0.001)	V (0.001)	Y (0.001)
148	T (1.0)
149	T (1.0)
150	G (1.0)
151	G (0.998)	A (0.001)	S (0.001)
152	T (0.512)	M (0.153)	A (0.096)	S (0.082)	I (0.033)	V (0.033)	P (0.027)	N (0.022)	L (0.017)	D (0.005)	K (0.005)	G (0.004)	E (0.003)	Q (0.003)	R (0.002)	F (0.001)	H (0.001)
153	E (0.875)	D (0.062)	G (0.041)	K (0.008)	Q (0.008)	A (0.002)	N (0.001)	S (0.001)	R (0.001)
154	E (0.418)	S (0.239)	A (0.159)	G (0.119)	D (0.035)	T (0.008)	N (0.006)	Q (0.005)	V (0.005)	K (0.002)	P (0.002)	R (0.001)
155	M (1.0)
156	Y (0.988)	F (0.012)
157	S (0.935)	T (0.058)	A (0.004)	L (0.001)	N (0.001)	P (0.001)
158	P (0.957)	T (0.009)	A (0.008)	Q (0.008)	S (0.007)	E (0.004)	K (0.004)	D (0.001)	N (0.001)	R (0.001)
159	E (0.326)	D (0.216)	K (0.134)	N (0.1)	G (0.07)	T (0.044)	A (0.033)	S (0.031)	Q (0.021)	R (0.019)	H (0.003)	P (0.001)	V (0.001)
160	G (1.0)
161	I (0.471)	V (0.33)	A (0.079)	L (0.048)	M (0.028)	T (0.027)	S (0.007)	F (0.005)	P (0.002)	G (0.001)	N (0.001)
162	N (0.997)	S (0.003)
163	G (1.0)
164	D (1.0)
165	I (0.995)	V (0.004)
166	N (0.996)	K (0.003)
167	V (0.896)	I (0.062)	Y (0.013)	L (0.007)	A (0.006)	F (0.006)	M (0.004)	T (0.002)	C (0.001)	H (0.001)	S (0.001)	R (0.001)
168	L (0.346)	V (0.173)	I (0.144)	T (0.11)	A (0.074)	M (0.069)	S (0.033)	P (0.018)	F (0.014)	Q (0.005)	H (0.003)	N (0.003)	K (0.002)	R (0.002)	Y (0.002)	E (0.001)	D (0.001)	G (0.001)
169	L (1.0)
170	W (1.0)
171	P (1.0)
172	I (0.773)	M (0.132)	L (0.079)	V (0.016)
173	Q (1.0)
174	H (0.973)	N (0.019)	Y (0.008)
175	G (1.0)
176	I (0.735)	V (0.197)	M (0.054)	L (0.012)	T (0.001)
177	L (0.979)	M (0.02)	F (0.001)
178	H (0.988)	Q (0.011)	R (0.001)
179	F (1.0)
180	C (1.0)
181	G (1.0)
182	F (1.0)
183	Q (0.989)	E (0.006)	K (0.004)	D (0.001)
184	V (1.0)
185	L (1.0)
186	A (0.985)	P (0.006)	S (0.004)	T (0.003)	R (0.001)
187	P (1.0)
188	Q (0.947)	H (0.051)	Y (0.001)	N (0.001)
189	I (0.998)	V (0.002)
190	C (0.999)	S (0.001)
191	Y (0.995)	F (0.004)	W (0.001)
192	S (0.416)	G (0.406)	A (0.156)	C (0.012)	T (0.004)	N (0.002)	E (0.001)	D (0.001)	P (0.001)
193	P (0.974)	A (0.013)	T (0.01)	S (0.003)
194	G (0.648)	A (0.204)	E (0.062)	D (0.037)	S (0.035)	N (0.006)	T (0.003)	Q (0.002)	H (0.001)	K (0.001)	P (0.001)	R (0.001)
195	Y (0.896)	H (0.1)	N (0.002)	F (0.001)
196	T (0.315)	V (0.301)	M (0.239)	I (0.08)	A (0.043)	S (0.016)	L (0.005)
197	T (0.426)	S (0.382)	P (0.158)	A (0.027)	N (0.005)
198	E (0.531)	Q (0.128)	D (0.119)	P (0.087)	A (0.035)	K (0.031)	S (0.018)	G (0.014)	N (0.011)	R (0.01)	H (0.007)	T (0.005)	L (0.001)	V (0.001)
199	E (0.988)	D (0.012)
200	K (0.616)	R (0.13)	Q (0.082)	A (0.063)	E (0.036)	T (0.023)	N (0.014)	S (0.013)	G (0.006)	P (0.005)	D (0.004)	H (0.004)	V (0.002)	I (0.001)	M (0.001)	L (0.001)
201	R (1.0)
202	K (0.393)	T (0.298)	A (0.086)	S (0.077)	N (0.045)	R (0.04)	Q (0.016)	E (0.012)	G (0.007)	P (0.007)	I (0.005)	V (0.005)	M (0.004)	D (0.003)	H (0.002)	L (0.001)
203	E (0.945)	Q (0.039)	D (0.009)	A (0.005)	G (0.001)	K (0.001)
204	M (0.992)	I (0.005)	L (0.001)	V (0.001)
205	L (1.0)
206	E (0.672)	D (0.231)	A (0.021)	K (0.016)	T (0.016)	N (0.012)	Q (0.012)	G (0.006)	S (0.005)	V (0.003)	I (0.001)	H (0.001)	M (0.001)	P (0.001)	R (0.001)
207	A (0.532)	S (0.208)	T (0.076)	N (0.046)	G (0.036)	K (0.025)	D (0.019)	E (0.016)	P (0.013)	R (0.011)	Q (0.007)	V (0.005)	I (0.001)	H (0.001)	M (0.001)	L (0.001)
208	W (1.0)
209	K (0.687)	R (0.239)	A (0.033)	T (0.016)	Q (0.011)	S (0.004)	E (0.003)	N (0.003)	G (0.001)	P (0.001)
210	Q (0.356)	E (0.139)	A (0.098)	N (0.079)	H (0.067)	K (0.066)	S (0.057)	D (0.043)	T (0.031)	R (0.026)	G (0.017)	P (0.015)	V (0.002)	M (0.001)	L (0.001)	Y (0.001)
211	R (1.0)
212	L (1.0)
213	Q (0.636)	K (0.216)	E (0.099)	R (0.025)	H (0.007)	D (0.006)	A (0.003)	N (0.003)	P (0.002)	G (0.001)	S (0.001)	T (0.001)
214	N (0.679)	G (0.154)	K (0.051)	D (0.046)	S (0.032)	E (0.013)	R (0.007)	A (0.006)	T (0.006)	H (0.003)	Q (0.003)
215	I (0.966)	V (0.021)	L (0.01)	M (0.002)
216	W (0.998)	Y (0.001)	R (0.001)
217	E (0.908)	D (0.077)	Q (0.006)	K (0.003)	A (0.002)	G (0.001)	N (0.001)	T (0.001)
218	E (1.0)
219	K (0.941)	R (0.037)	Q (0.009)	E (0.006)	N (0.004)	D (0.001)	T (0.001)
220	P (1.0)
221	I (0.965)	L (0.019)	M (0.013)	V (0.003)
222	N (0.758)	S (0.166)	D (0.03)	T (0.016)	A (0.008)	K (0.006)	G (0.005)	E (0.004)	H (0.003)	Q (0.002)	P (0.001)	R (0.001)
223	F (0.975)	C (0.013)	Y (0.012)
224	V (0.452)	T (0.201)	A (0.174)	I (0.149)	M (0.01)	S (0.006)	L (0.003)	P (0.002)	Q (0.001)
225	P (0.991)	S (0.008)	A (0.001)
226	S (0.44)	T (0.377)	N (0.111)	A (0.038)	I (0.008)	V (0.008)	P (0.007)	M (0.004)	L (0.002)	D (0.001)	G (0.001)	F (0.001)	H (0.001)	K (0.001)
227	E (0.356)	D (0.234)	G (0.185)	N (0.048)	K (0.043)	Q (0.027)	W (0.027)	R (0.024)	A (0.019)	S (0.019)	H (0.004)	T (0.004)	V (0.003)	L (0.002)	Y (0.002)	C (0.001)	F (0.001)	I (0.001)	M (0.001)	P (0.001)
228	H (0.457)	Y (0.333)	N (0.084)	F (0.025)	D (0.023)	L (0.021)	Q (0.017)	S (0.016)	E (0.004)	K (0.003)	R (0.003)	A (0.002)	I (0.002)	M (0.002)	P (0.002)	T (0.002)	V (0.002)	C (0.001)	G (0.001)
229	F (1.0)
230	D (0.895)	G (0.067)	E (0.023)	N (0.009)	S (0.003)	A (0.002)
231	L (0.717)	P (0.076)	S (0.054)	F (0.042)	M (0.022)	N (0.016)	I (0.013)	A (0.01)	H (0.01)	V (0.01)	Q (0.009)	T (0.008)	Y (0.004)	D (0.002)	K (0.002)	R (0.002)	E (0.001)	G (0.001)
232	Q (0.671)	K (0.119)	R (0.047)	E (0.044)	P (0.032)	H (0.029)	A (0.011)	N (0.009)	S (0.008)	D (0.007)	L (0.007)	T (0.006)	G (0.004)	M (0.002)	V (0.002)	I (0.001)	Y (0.001)
233	G (0.672)	A (0.056)	S (0.05)	R (0.045)	E (0.038)	K (0.038)	D (0.021)	N (0.017)	P (0.017)	Q (0.015)	T (0.011)	V (0.006)	H (0.004)	I (0.002)	L (0.002)	W (0.002)	C (0.001)	F (0.001)	M (0.001)	Y (0.001)
234	G (0.999)
235	F (0.999)	Y (0.001)
236	V (0.369)	I (0.193)	A (0.134)	L (0.051)	T (0.049)	M (0.038)	R (0.028)	S (0.025)	K (0.021)	G (0.018)	E (0.015)	Q (0.015)	P (0.014)	D (0.007)	F (0.007)	N (0.007)	H (0.004)	C (0.002)	Y (0.002)	W (0.001)
237	L (0.924)	M (0.055)	I (0.009)	V (0.006)	F (0.004)	P (0.001)
238	K (0.396)	R (0.297)	T (0.072)	S (0.051)	A (0.034)	Q (0.032)	N (0.031)	G (0.02)	E (0.016)	P (0.014)	H (0.009)	I (0.005)	M (0.005)	L (0.005)	D (0.004)	V (0.004)	C (0.002)	F (0.001)	W (0.001)	Y (0.001)
239	E (0.462)	K (0.326)	Q (0.09)	D (0.042)	R (0.021)	N (0.015)	P (0.011)	A (0.009)	G (0.007)	S (0.006)	H (0.004)	T (0.004)	M (0.001)	L (0.001)	V (0.001)
240	E (0.936)	D (0.038)	Q (0.007)	G (0.005)	K (0.005)	A (0.004)	N (0.002)	S (0.002)	T (0.001)
241	V (0.544)	Y (0.166)	F (0.098)	I (0.081)	L (0.037)	A (0.018)	M (0.011)	S (0.008)	H (0.007)	C (0.006)	T (0.006)	D (0.003)	E (0.002)	G (0.002)	N (0.002)	Q (0.002)	W (0.002)	K (0.001)	P (0.001)	R (0.001)
242	E (0.311)	K (0.182)	Q (0.124)	V (0.077)	A (0.054)	M (0.046)	D (0.036)	L (0.032)	I (0.03)	T (0.023)	R (0.022)	G (0.016)	N (0.013)	S (0.013)	P (0.008)	H (0.007)	F (0.003)	Y (0.002)	W (0.001)
243	E (0.839)	Q (0.071)	D (0.051)	K (0.024)	A (0.003)	G (0.003)	N (0.003)	R (0.002)	H (0.001)	P (0.001)	S (0.001)	T (0.001)
244	E (0.463)	K (0.214)	A (0.131)	Q (0.064)	D (0.036)	R (0.021)	T (0.016)	S (0.014)	G (0.013)	N (0.012)	P (0.005)	V (0.004)	H (0.003)	I (0.001)	M (0.001)	L (0.001)
245	Q (0.362)	H (0.294)	E (0.074)	K (0.056)	R (0.045)	D (0.03)	N (0.03)	L (0.016)	Y (0.016)	P (0.015)	A (0.014)	S (0.013)	G (0.009)	T (0.008)	M (0.006)	V (0.005)	F (0.004)	I (0.004)	C (0.001)	W (0.001)
246	A (0.596)	S (0.155)	T (0.079)	G (0.04)	P (0.039)	V (0.023)	N (0.014)	E (0.01)	D (0.008)	I (0.006)	K (0.006)	L (0.005)	Q (0.005)	R (0.004)	M (0.003)	C (0.002)	F (0.002)	H (0.002)	Y (0.001)
247	S (0.342)	A (0.149)	G (0.129)	N (0.123)	T (0.081)	D (0.048)	E (0.025)	P (0.023)	K (0.018)	V (0.013)	Q (0.009)	R (0.009)	I (0.007)	H (0.006)	M (0.006)	L (0.006)	C (0.003)	F (0.003)	Y (0.002)	W (0.001)
248	Q (0.219)	N (0.212)	D (0.118)	E (0.109)	K (0.086)	H (0.054)	S (0.042)	A (0.033)	R (0.024)	T (0.024)	G (0.019)	P (0.015)	L (0.012)	V (0.011)	I (0.008)	M (0.005)	Y (0.005)	F (0.002)	C (0.001)
249	K (0.385)	N (0.094)	Q (0.079)	E (0.076)	R (0.069)	S (0.058)	P (0.057)	A (0.053)	D (0.035)	T (0.035)	G (0.025)	H (0.014)	V (0.006)	L (0.005)	I (0.004)	M (0.004)	C (0.001)	F (0.001)	W (0.001)	Y (0.001)
250	Y (0.577)	H (0.097)	F (0.071)	S (0.034)	N (0.032)	K (0.027)	Q (0.025)	R (0.02)	D (0.017)	L (0.016)	T (0.013)	A (0.012)	I (0.01)	C (0.009)	E (0.009)	P (0.007)	V (0.007)	G (0.006)	M (0.005)	W (0.005)
251	G (0.721)	A (0.268)	S (0.006)	E (0.001)	D (0.001)	T (0.001)	V (0.001)
252	L (0.691)	P (0.26)	S (0.011)	A (0.006)	Q (0.006)	F (0.005)	V (0.005)	I (0.004)	M (0.004)	H (0.002)	T (0.002)	K (0.001)	R (0.001)
253	T (0.943)	S (0.044)	A (0.008)	I (0.001)	N (0.001)	P (0.001)
254	V (0.82)	I (0.172)	M (0.002)	L (0.002)	T (0.002)	A (0.001)
255	G (0.998)	A (0.001)
256	H (0.985)	Q (0.015)
257	H (1.0)
258	L (0.891)	M (0.102)	I (0.003)	V (0.002)	F (0.001)
259	G (1.0)
260	K (0.999)
261	P (0.621)	K (0.103)	R (0.076)	Q (0.072)	S (0.036)	A (0.028)	T (0.016)	H (0.011)	L (0.011)	E (0.008)	N (0.006)	G (0.005)	D (0.002)	M (0.002)	V (0.002)	F (0.001)	I (0.001)
262	L (0.734)	I (0.137)	M (0.068)	V (0.034)	F (0.021)	A (0.001)	P (0.001)	S (0.001)	T (0.001)
263	P (0.99)	S (0.009)	A (0.001)
264	P (0.769)	L (0.121)	S (0.038)	A (0.019)	C (0.011)	F (0.007)	Q (0.007)	T (0.006)	V (0.005)	H (0.004)	M (0.003)	R (0.003)	I (0.002)	G (0.001)	K (0.001)	N (0.001)	Y (0.001)
265	K (0.538)	R (0.395)	Q (0.036)	E (0.007)	N (0.005)	H (0.004)	L (0.003)	S (0.002)	T (0.002)	A (0.001)	D (0.001)	G (0.001)	M (0.001)	P (0.001)

### Sheet: CA1NQO2
Residue	ML amino acid	Alternate amino acid
1	M (1.0)
2	A (0.999)	P (0.001)
3	G (0.999)	A (0.001)
4	K (0.984)	R (0.016)
5	K (0.668)	N (0.331)	R (0.001)
6	V (1.0)
7	L (1.0)
8	I (1.0)
9	V (1.0)
10	Y (1.0)
11	A (1.0)
12	H (1.0)
13	Q (1.0)
14	E (1.0)
15	P (1.0)
16	K (0.959)	R (0.039)	Q (0.001)
17	S (1.0)
18	F (0.934)	L (0.042)	M (0.021)	I (0.001)	Y (0.001)
19	N (1.0)
20	G (0.999)	A (0.001)
21	S (0.997)	A (0.003)
22	L (0.999)	M (0.001)
23	K (1.0)
24	N (0.986)	D (0.013)
25	I (0.78)	V (0.08)	L (0.072)	T (0.04)	M (0.014)	A (0.01)	S (0.002)	F (0.001)
26	A (1.0)
27	V (0.992)	I (0.004)	A (0.002)	D (0.001)
28	E (0.948)	D (0.051)	Q (0.001)
29	V (0.986)	A (0.011)	I (0.002)
30	L (1.0)
31	S (0.942)	N (0.019)	T (0.011)	A (0.008)	K (0.006)	R (0.004)	P (0.003)	G (0.002)	Q (0.001)
32	K (0.99)	R (0.006)	E (0.002)	Q (0.001)	N (0.001)
33	Q (0.999)
34	G (1.0)
35	C (1.0)
36	S (0.942)	N (0.025)	A (0.01)	T (0.009)	G (0.004)	D (0.002)	K (0.002)	P (0.002)	E (0.001)	Q (0.001)	R (0.001)
37	V (1.0)
38	T (0.993)	A (0.003)	S (0.002)
39	V (0.981)	I (0.019)
40	S (1.0)
41	D (1.0)
42	L (1.0)
43	Y (1.0)
44	A (1.0)
45	M (1.0)
46	K (0.295)	Q (0.265)	N (0.161)	D (0.123)	E (0.118)	H (0.014)	R (0.014)	S (0.003)	A (0.002)	G (0.002)	T (0.001)
47	F (1.0)
48	K (0.79)	N (0.201)	E (0.007)	D (0.002)
49	P (0.997)	A (0.003)
50	A (0.82)	T (0.129)	V (0.024)	S (0.016)	I (0.003)	R (0.003)	G (0.002)	P (0.002)	K (0.001)	M (0.001)
51	A (0.999)	V (0.001)
52	T (1.0)
53	R (0.999)	K (0.001)
54	N (0.859)	S (0.083)	D (0.042)	E (0.003)	K (0.003)	T (0.003)	A (0.002)	G (0.002)	H (0.001)	Q (0.001)
55	D (1.0)
56	I (0.999)	V (0.001)
57	T (0.986)	I (0.012)	A (0.001)	V (0.001)
58	G (1.0)
59	D (0.789)	E (0.117)	N (0.088)	S (0.002)	A (0.001)	G (0.001)	K (0.001)	Q (0.001)
60	L (1.0)
61	C (0.78)	Y (0.152)	H (0.026)	R (0.014)	S (0.013)	N (0.004)	F (0.003)	K (0.003)	A (0.001)	Q (0.001)	T (0.001)	W (0.001)
62	N (0.999)	D (0.001)
63	P (1.0)
64	E (0.544)	D (0.417)	K (0.019)	N (0.008)	Q (0.006)	R (0.003)	G (0.002)	A (0.001)
65	H (0.999)	Q (0.001)
66	F (1.0)
67	N (0.952)	S (0.022)	K (0.013)	H (0.004)	D (0.003)	R (0.002)	Q (0.001)	T (0.001)
68	Y (1.0)
69	G (0.964)	R (0.026)	A (0.003)	S (0.003)	E (0.001)	K (0.001)	N (0.001)
70	V (0.882)	I (0.064)	A (0.023)	T (0.014)	M (0.008)	L (0.005)	E (0.001)	S (0.001)
71	E (1.0)
72	T (0.895)	S (0.046)	A (0.039)	C (0.012)	N (0.002)	V (0.002)	G (0.001)	I (0.001)	M (0.001)	P (0.001)
73	R (0.217)	L (0.189)	M (0.171)	F (0.097)	K (0.092)	I (0.045)	W (0.039)	V (0.027)	S (0.026)	H (0.019)	Y (0.018)	T (0.016)	Q (0.014)	A (0.011)	N (0.005)	P (0.004)	C (0.003)	G (0.003)	E (0.002)
74	E (0.956)	D (0.02)	Q (0.016)	K (0.004)	A (0.001)	G (0.001)	N (0.001)
75	A (1.0)
76	Y (0.943)	F (0.057)
77	K (0.998)	R (0.002)
78	K (0.993)	E (0.003)	N (0.001)	Q (0.001)	R (0.001)	T (0.001)
79	G (1.0)
80	R (0.873)	C (0.114)	S (0.007)	A (0.001)	G (0.001)	H (0.001)	K (0.001)	T (0.001)
81	L (1.0)
82	S (0.464)	C (0.457)	A (0.073)	T (0.003)	G (0.001)
83	K (0.786)	E (0.126)	Q (0.032)	N (0.024)	R (0.015)	D (0.008)	A (0.002)	S (0.002)	T (0.002)	G (0.001)	H (0.001)	P (0.001)
84	D (1.0)
85	I (0.992)	V (0.008)
86	L (0.595)	I (0.209)	V (0.155)	M (0.033)	A (0.002)	F (0.002)	Q (0.001)	P (0.001)	T (0.001)
87	E (0.999)	D (0.001)
88	E (1.0)
89	Q (1.0)
90	K (0.969)	R (0.031)
91	K (1.0)
92	V (0.999)	I (0.001)
93	Q (0.852)	H (0.091)	L (0.015)	K (0.011)	R (0.011)	E (0.01)	P (0.003)	A (0.001)	D (0.001)	M (0.001)	N (0.001)	S (0.001)
94	E (0.873)	D (0.116)	A (0.006)	G (0.002)	Q (0.001)
95	A (1.0)
96	D (0.98)	N (0.02)
97	L (1.0)
98	V (0.989)	I (0.01)
99	I (1.0)
100	F (1.0)
101	Q (1.0)
102	F (1.0)
103	P (1.0)
104	V (0.777)	M (0.091)	L (0.089)	I (0.043)
105	Y (1.0)
106	W (1.0)
107	F (1.0)
108	S (1.0)
109	M (0.997)	V (0.002)
110	P (1.0)
111	A (1.0)
112	I (1.0)
113	M (0.998)	L (0.001)
114	K (1.0)
115	G (1.0)
116	W (1.0)
117	I (0.979)	M (0.014)	V (0.004)	L (0.003)	F (0.001)
118	D (1.0)
119	R (1.0)
120	V (1.0)
121	L (0.581)	F (0.418)
122	V (0.625)	I (0.369)	T (0.004)	A (0.001)	M (0.001)
123	Q (1.0)
124	G (1.0)
125	F (1.0)
126	A (0.997)	S (0.003)
127	Y (0.881)	F (0.107)	H (0.012)
128	D (0.955)	G (0.025)	N (0.01)	E (0.005)	S (0.004)	A (0.001)
129	F (0.915)	Y (0.032)	L (0.03)	I (0.018)	V (0.003)	M (0.001)
130	P (0.995)	Q (0.003)	S (0.001)	A (0.001)
131	G (0.786)	N (0.057)	K (0.043)	E (0.035)	D (0.021)	R (0.02)	S (0.019)	Q (0.009)	A (0.007)	H (0.001)	T (0.001)
132	C (0.497)	F (0.328)	L (0.066)	M (0.048)	V (0.019)	Y (0.019)	I (0.009)	S (0.009)	A (0.001)	H (0.001)	T (0.001)	W (0.001)
133	Y (1.0)
134	D (0.996)	E (0.004)
135	N (0.371)	S (0.328)	T (0.148)	A (0.057)	E (0.046)	D (0.034)	K (0.008)	G (0.004)	Q (0.003)	H (0.001)
136	G (1.0)
137	L (0.849)	F (0.141)	I (0.005)	M (0.003)	V (0.002)	Y (0.001)
138	L (0.999)	F (0.001)
139	K (1.0)
140	D (0.916)	G (0.043)	N (0.028)	E (0.012)
141	K (1.0)
142	K (1.0)
143	A (1.0)
144	L (0.976)	M (0.02)	I (0.003)	V (0.001)
145	L (1.0)
146	S (1.0)
147	F (0.614)	L (0.386)
148	T (1.0)
149	T (1.0)
150	G (1.0)
151	G (1.0)
152	T (0.777)	A (0.058)	N (0.05)	S (0.045)	D (0.023)	M (0.014)	I (0.007)	V (0.007)	E (0.005)	K (0.003)	P (0.003)	G (0.002)	H (0.001)	L (0.001)	Q (0.001)	R (0.001)
153	E (0.984)	D (0.014)	Q (0.001)	G (0.001)
154	E (0.64)	G (0.268)	A (0.04)	S (0.028)	D (0.018)	N (0.002)	K (0.001)	Q (0.001)	T (0.001)	V (0.001)
155	M (1.0)
156	Y (0.981)	F (0.019)
157	S (0.981)	T (0.009)	L (0.005)	A (0.002)	P (0.001)
158	P (0.919)	T (0.04)	K (0.013)	S (0.01)	A (0.008)	Q (0.007)	R (0.002)	E (0.001)
159	E (0.556)	D (0.114)	G (0.071)	T (0.07)	A (0.054)	K (0.052)	N (0.037)	S (0.023)	Q (0.015)	R (0.004)	H (0.001)	P (0.001)	V (0.001)
160	G (1.0)
161	A (0.537)	V (0.34)	I (0.08)	T (0.026)	S (0.006)	M (0.004)	L (0.003)	E (0.001)	D (0.001)	G (0.001)	P (0.001)
162	N (0.907)	S (0.093)
163	G (1.0)
164	D (1.0)
165	I (0.998)	V (0.002)
166	K (0.639)	R (0.325)	N (0.034)	Q (0.001)
167	Y (0.995)	F (0.004)
168	L (0.967)	I (0.01)	M (0.01)	V (0.008)	F (0.003)	A (0.001)	P (0.001)	S (0.001)	T (0.001)
169	L (1.0)
170	W (1.0)
171	P (0.997)	S (0.003)
172	M (0.646)	I (0.308)	L (0.041)	V (0.004)
173	Q (1.0)
174	H (1.0)
175	G (1.0)
176	I (0.806)	M (0.153)	V (0.038)	L (0.003)
177	M (0.991)	L (0.009)
178	H (1.0)
179	F (1.0)
180	C (1.0)
181	G (1.0)
182	F (1.0)
183	Q (0.996)	K (0.004)
184	V (1.0)
185	L (1.0)
186	A (0.999)
187	P (1.0)
188	Q (0.967)	H (0.026)	N (0.006)	K (0.001)
189	I (0.981)	V (0.019)
190	C (1.0)
191	Y (0.991)	F (0.009)
192	A (0.494)	G (0.413)	S (0.088)	T (0.002)	C (0.001)
193	P (0.927)	T (0.054)	A (0.008)	M (0.004)	S (0.004)	L (0.002)
194	E (0.733)	D (0.232)	G (0.027)	A (0.006)	N (0.001)	S (0.001)
195	Y (0.936)	H (0.054)	N (0.009)
196	V (0.983)	I (0.009)	M (0.004)	A (0.002)	T (0.002)
197	T (0.991)	S (0.006)	A (0.001)	P (0.001)
198	E (0.966)	D (0.022)	Q (0.008)	K (0.002)	A (0.001)	G (0.001)
199	E (0.993)	D (0.006)
200	K (0.955)	R (0.035)	Q (0.005)	E (0.002)	N (0.001)	T (0.001)
201	R (1.0)
202	K (0.974)	R (0.012)	N (0.004)	T (0.004)	Q (0.003)	A (0.001)	E (0.001)	S (0.001)
203	E (0.997)	Q (0.001)	D (0.001)
204	M (1.0)
205	L (1.0)
206	D (0.435)	E (0.272)	T (0.144)	N (0.045)	A (0.043)	S (0.013)	K (0.012)	M (0.011)	Q (0.009)	G (0.007)	V (0.005)	I (0.002)	H (0.001)	P (0.001)	R (0.001)
207	S (0.482)	A (0.382)	N (0.055)	T (0.052)	G (0.01)	P (0.006)	D (0.004)	K (0.003)	E (0.002)	Q (0.001)	R (0.001)	V (0.001)
208	W (1.0)
209	A (0.987)	T (0.004)	K (0.002)	S (0.002)	E (0.001)	G (0.001)	R (0.001)
210	Q (0.786)	H (0.171)	E (0.008)	N (0.008)	R (0.008)	K (0.007)	P (0.003)	A (0.002)	D (0.002)	S (0.002)	T (0.001)
211	R (1.0)
212	L (1.0)
213	Q (0.753)	K (0.158)	E (0.078)	R (0.007)	H (0.002)	D (0.001)	N (0.001)
214	N (0.855)	K (0.088)	T (0.014)	S (0.013)	D (0.008)	G (0.008)	R (0.004)	E (0.003)	A (0.002)	Q (0.002)	H (0.001)
215	I (0.998)	V (0.002)
216	W (1.0)
217	E (0.972)	D (0.025)	Q (0.001)	K (0.001)
218	E (1.0)
219	K (0.974)	R (0.018)	Q (0.005)	E (0.001)	N (0.001)
220	P (1.0)
221	I (1.0)
222	N (0.964)	D (0.023)	S (0.009)	E (0.001)	H (0.001)	K (0.001)	T (0.001)
223	C (1.0)
224	T (0.819)	A (0.068)	V (0.039)	Q (0.025)	I (0.017)	S (0.009)	M (0.007)	K (0.003)	P (0.003)	E (0.002)	L (0.002)	N (0.002)	H (0.001)	R (0.001)
225	P (1.0)
226	S (0.938)	P (0.029)	T (0.022)	A (0.006)	N (0.004)
227	G (0.573)	W (0.291)	E (0.043)	R (0.028)	D (0.017)	S (0.017)	A (0.008)	N (0.006)	K (0.005)	Q (0.005)	V (0.002)	C (0.001)	H (0.001)	L (0.001)	T (0.001)	Y (0.001)
228	Y (0.981)	H (0.015)	F (0.003)
229	F (1.0)
230	R (0.8

### Sheet: CA2NQO2
Residue	ML amino acid	Alternate amino acid
1	M (1.0)
2	A (1.0)
3	G (1.0)
4	K (0.97)	R (0.03)
5	K (1.0)
6	V (1.0)
7	L (1.0)
8	I (1.0)
9	V (1.0)
10	Y (1.0)
11	A (1.0)
12	H (1.0)
13	Q (1.0)
14	E (1.0)
15	P (1.0)
16	K (0.903)	R (0.096)
17	S (1.0)
18	L (0.831)	F (0.104)	M (0.063)	I (0.001)	V (0.001)
19	N (1.0)
20	G (1.0)
21	S (1.0)
22	L (1.0)
23	K (1.0)
24	N (1.0)
25	I (0.962)	V (0.036)	T (0.002)
26	A (1.0)
27	V (1.0)
28	E (0.996)	D (0.004)
29	E (0.995)	V (0.004)	D (0.001)
30	L (1.0)
31	S (0.999)
32	K (0.992)	R (0.007)
33	Q (1.0)
34	G (1.0)
35	C (1.0)
36	S (0.994)	T (0.004)	A (0.001)	N (0.001)
37	V (1.0)
38	T (1.0)
39	V (1.0)
40	S (1.0)
41	D (1.0)
42	L (1.0)
43	Y (1.0)
44	A (1.0)
45	M (1.0)
46	Q (0.907)	E (0.033)	K (0.029)	N (0.019)	D (0.005)	H (0.004)	R (0.002)
47	F (1.0)
48	E (0.986)	K (0.011)	D (0.001)
49	P (1.0)
50	R (0.986)	K (0.005)	A (0.004)	T (0.003)	G (0.001)	Q (0.001)	S (0.001)
51	A (1.0)
52	T (1.0)
53	R (1.0)
54	N (0.94)	K (0.05)	S (0.008)	T (0.001)
55	D (1.0)
56	I (1.0)
57	T (0.97)	V (0.024)	A (0.003)	I (0.002)
58	G (1.0)
59	D (0.517)	N (0.373)	S (0.064)	A (0.014)	C (0.014)	E (0.009)	G (0.004)	T (0.002)	H (0.001)
60	L (1.0)
61	C (0.495)	H (0.272)	S (0.128)	Y (0.091)	N (0.005)	R (0.003)	A (0.001)	G (0.001)	F (0.001)	P (0.001)	T (0.001)
62	N (1.0)
63	P (0.999)	S (0.001)
64	E (0.981)	D (0.013)	K (0.004)	Q (0.001)
65	H (0.749)	Q (0.233)	Y (0.004)	S (0.003)	E (0.002)	N (0.002)	R (0.002)	F (0.001)	L (0.001)	P (0.001)
66	F (1.0)
67	N (1.0)
68	Y (1.0)
69	G (1.0)
70	V (0.995)	I (0.005)
71	E (1.0)
72	T (0.869)	A (0.121)	S (0.01)
73	W (0.459)	R (0.44)	Y (0.033)	H (0.027)	K (0.012)	Q (0.012)	F (0.004)	L (0.004)	C (0.002)	S (0.002)	G (0.001)	M (0.001)	N (0.001)
74	E (0.999)	D (0.001)
75	A (1.0)
76	Y (0.982)	F (0.018)
77	K (0.997)	R (0.003)
78	K (0.995)	N (0.003)	R (0.002)
79	G (1.0)
80	C (0.983)	S (0.015)	R (0.001)	N (0.001)
81	L (1.0)
82	S (0.974)	C (0.015)	T (0.01)	A (0.001)
83	K (0.795)	E (0.091)	N (0.08)	S (0.01)	T (0.007)	Q (0.006)	R (0.005)	D (0.004)	A (0.001)
84	D (1.0)
85	I (0.997)	L (0.003)
86	I (0.76)	V (0.225)	L (0.011)	M (0.004)	A (0.001)
87	E (1.0)
88	E (1.0)
89	Q (1.0)
90	K (0.996)	R (0.004)
91	K (1.0)
92	V (1.0)
93	Q (0.996)	H (0.002)	K (0.001)
94	E (1.0)
95	A (1.0)
96	D (1.0)
97	L (1.0)
98	V (1.0)
99	I (1.0)
100	F (1.0)
101	Q (1.0)
102	F (1.0)
103	P (1.0)
104	L (0.999)	V (0.001)
105	Y (1.0)
106	W (1.0)
107	F (1.0)
108	S (1.0)
109	M (0.997)	V (0.002)
110	P (1.0)
111	A (1.0)
112	I (1.0)
113	M (1.0)
114	K (1.0)
115	G (1.0)
116	W (1.0)
117	M (0.993)	I (0.006)	L (0.001)
118	D (1.0)
119	R (1.0)
120	V (1.0)
121	L (0.999)	F (0.001)
122	V (0.957)	I (0.041)	C (0.001)
123	Q (1.0)
124	G (1.0)
125	F (1.0)
126	A (1.0)
127	H (0.838)	Y (0.132)	F (0.03)
128	D (0.999)	N (0.001)
129	F (0.988)	Y (0.008)	I (0.002)	L (0.002)
130	P (1.0)
131	K (0.371)	G (0.313)	E (0.195)	Q (0.046)	R (0.035)	N (0.018)	D (0.015)	A (0.003)	S (0.003)	T (0.001)
132	C (1.0)
133	Y (1.0)
134	D (1.0)
135	S (0.987)	A (0.008)	T (0.005)	N (0.001)
136	G (1.0)
137	L (0.995)	F (0.005)
138	L (1.0)
139	K (1.0)
140	N (0.73)	D (0.224)	G (0.035)	E (0.004)	K (0.003)	S (0.002)
141	K (1.0)
142	L (1.0)
143	A (1.0)
144	L (1.0)
145	L (1.0)
146	S (1.0)
147	F (0.895)	L (0.105)
148	T (1.0)
149	T (1.0)
150	G (1.0)
151	G (1.0)
152	T (0.819)	N (0.114)	S (0.053)	A (0.009)	D (0.003)	I (0.001)	V (0.001)
153	E (0.991)	D (0.004)	A (0.002)	Q (0.001)	K (0.001)
154	E (1.0)
155	M (1.0)
156	Y (0.999)	F (0.001)
157	S (0.995)	T (0.005)
158	K (1.0)
159	G (0.692)	E (0.169)	A (0.098)	D (0.022)	S (0.007)	T (0.005)	N (0.002)	K (0.001)	Q (0.001)	R (0.001)	V (0.001)
160	G (1.0)
161	V (0.623)	I (0.264)	A (0.101)	T (0.008)	M (0.002)	L (0.001)	S (0.001)
162	S (0.999)	N (0.001)
163	G (1.0)
164	D (1.0)
165	I (0.993)	V (0.005)	F (0.001)
166	R (0.998)	K (0.002)
167	Y (1.0)
168	L (0.986)	F (0.01)	V (0.002)	I (0.001)
169	L (1.0)
170	W (1.0)
171	P (1.0)
172	M (0.796)	L (0.184)	I (0.02)	V (0.001)
173	Q (1.0)
174	H (1.0)
175	G (1.0)
176	I (0.945)	M (0.042)	T (0.009)	V (0.004)
177	L (0.925)	M (0.075)
178	H (1.0)
179	F (1.0)
180	C (1.0)
181	G (1.0)
182	F (1.0)
183	K (0.999)	Q (0.001)
184	V (1.0)
185	L (1.0)
186	A (1.0)
187	P (1.0)
188	Q (1.0)
189	I (1.0)
190	C (0.997)	S (0.003)
191	F (0.997)	Y (0.003)
192	A (1.0)
193	P (1.0)
194	E (1.0)
195	Y (1.0)
196	V (0.972)	A (0.027)
197	T (0.981)	S (0.019)
198	E (0.999)	D (0.001)
199	E (0.999)	D (0.001)
200	K (0.976)	E (0.012)	R (0.009)	Q (0.002)
201	R (1.0)
202	K (0.99)	R (0.01)
203	E (0.996)	Q (0.002)	D (0.001)	G (0.001)
204	M (1.0)
205	L (1.0)
206	T (0.969)	A (0.027)	S (0.002)	M (0.001)
207	S (0.96)	A (0.019)	T (0.019)	N (0.002)
208	W (1.0)
209	A (1.0)
210	Q (0.999)
211	R (1.0)
212	L (1.0)
213	K (0.94)	Q (0.052)	R (0.005)	E (0.002)
214	T (0.915)	N (0.058)	S (0.024)	A (0.002)
215	I (1.0)
216	W (1.0)
217	E (0.963)	K (0.021)	Q (0.007)	D (0.007)	N (0.001)
218	E (1.0)
219	K (0.989)	E (0.009)	Q (0.001)	R (0.001)
220	P (1.0)
221	I (1.0)
222	N (0.988)	H (0.004)	D (0.003)	S (0.002)	K (0.001)	Q (0.001)
223	C (1.0)
224	T (1.0)
225	P (1.0)
226	P (0.842)	S (0.11)	E (0.027)	A (0.013)	Q (0.004)	T (0.002)	D (0.001)	G (0.001)
227	W (1.0)
228	Y (1.0)
229	F (1.0)
230	R (0.577)	K (0.389)	Q (0.033)	H (0.001)

### Sheet: CA1NQO1
Residue	ML amino acid	Alternate amino acid
1	M (1.0)
2	A (0.998)	P (0.001)
3	G (0.978)	A (0.012)	S (0.005)	E (0.002)	D (0.001)	T (0.001)	V (0.001)
4	K (0.987)	R (0.013)
5	N (0.89)	K (0.086)	R (0.011)	T (0.009)	S (0.002)
6	V (0.996)	I (0.004)	A (0.001)
7	L (1.0)
8	I (1.0)
9	V (1.0)
10	Y (0.858)	F (0.135)	L (0.006)
11	A (1.0)
12	H (1.0)
13	Q (1.0)
14	E (0.995)	S (0.002)	D (0.002)
15	P (0.998)	R (0.001)
16	K (0.768)	R (0.121)	T (0.043)	S (0.031)	N (0.02)	A (0.005)	Q (0.005)	G (0.004)	E (0.002)
17	S (1.0)
18	F (1.0)
19	N (1.0)
20	G (0.771)	A (0.212)	S (0.014)	C (0.001)	D (0.001)	T (0.001)
21	A (1.0)
22	L (0.625)	M (0.361)	V (0.007)	I (0.003)	A (0.002)
23	K (0.999)	R (0.001)
24	D (0.995)	E (0.003)	N (0.002)
25	A (0.975)	T (0.017)	V (0.006)	S (0.001)
26
27	A (1.0)
28	V (0.999)	I (0.001)
29	E (0.951)	Q (0.025)	D (0.02)	A (0.002)	K (0.001)
30	A (0.92)	V (0.068)	T (0.011)
31	L (1.0)
32	K (0.865)	Q (0.058)	R (0.044)	T (0.017)	N (0.007)	S (0.005)	E (0.002)	A (0.001)	H (0.001)
33	K (0.917)	E (0.028)	N (0.023)	R (0.014)	Q (0.008)	D (0.006)	A (0.001)	S (0.001)	T (0.001)
34	Q (0.987)	K (0.012)	R (0.001)
35	G (1.0)
36	C (1.0)
37	K (0.409)	E (0.307)	N (0.113)	D (0.066)	Q (0.029)	R (0.027)	S (0.023)	A (0.008)	T (0.008)	G (0.007)	H (0.002)	P (0.001)
38	V (1.0)
39	T (0.965)	A (0.009)	I (0.008)	S (0.007)	M (0.005)	V (0.002)	K (0.001)	L (0.001)	N (0.001)	P (0.001)
40	V (1.0)
41	S (1.0)
42	D (1.0)
43	L (1.0)
44	Y (1.0)
45	A (1.0)
46	M (1.0)
47	N (0.755)	K (0.221)	D (0.007)	Q (0.005)	R (0.004)	E (0.003)	H (0.002)	S (0.002)	T (0.001)
48	F (1.0)
49	K (0.658)	N (0.338)	R (0.002)	E (0.001)	D (0.001)	Q (0.001)
50	P (1.0)
51	V (0.458)	A (0.238)	T (0.196)	I (0.054)	S (0.041)	M (0.006)	L (0.002)	G (0.001)	N (0.001)	P (0.001)
52
53	A (0.952)	V (0.039)	T (0.005)	S (0.003)	I (0.001)
54	T (0.993)	S (0.007)
55	R (0.959)	K (0.032)	A (0.004)	Q (0.002)	P (0.002)	S (0.001)
56	D (0.766)	N (0.127)	E (0.097)	S (0.005)	G (0.002)	A (0.001)	K (0.001)	Q (0.001)
57	D (1.0)
58	I (0.995)	V (0.005)
59	T (0.903)	K (0.089)	I (0.004)	A (0.001)	M (0.001)	N (0.001)	S (0.001)
60	G (1.0)
61	D (0.863)	N (0.112)	E (0.021)	S (0.002)	A (0.001)	G (0.001)
62	L (0.998)	P (0.001)
63	K (0.863)	R (0.132)	Q (0.002)	N (0.001)
64	N (0.603)	D (0.397)
65	P (1.0)
66	D (0.54)	E (0.453)	N (0.006)	Q (0.001)	K (0.001)
67	H (0.993)	N (0.006)
68	F (1.0)
69	R (0.598)	K (0.325)	Q (0.041)	N (0.022)	H (0.009)	E (0.002)	S (0.001)
70	Y (1.0)
71	G (0.996)	S (0.002)	A (0.001)
72	E (0.556)	A (0.205)	D (0.088)	V (0.048)	Q (0.024)	G (0.014)	K (0.014)	T (0.014)	S (0.013)	N (0.006)	I (0.005)	R (0.005)	M (0.003)	L (0.003)	P (0.002)	H (0.001)
73	E (1.0)
74	T (0.967)	S (0.018)	A (0.013)
75	M (0.864)	L (0.042)	V (0.025)	I (0.02)	T (0.014)	A (0.01)	R (0.006)	G (0.005)	S (0.005)	K (0.003)	C (0.001)	F (0.001)	Q (0.001)
76	L (0.917)	V (0.024)	Q (0.019)	M (0.012)	I (0.008)	A (0.004)	H (0.004)	F (0.003)	E (0.002)	P (0.002)	K (0.001)	S (0.001)	R (0.001)	T (0.001)
77	A (1.0)
78
79	W (0.612)	Y (0.376)	C (0.009)	F (0.003)
80	K (0.998)	R (0.001)
81	E (0.992)	K (0.004)	D (0.002)	Q (0.001)
82	G (1.0)
83	R (0.999)
84	L (1.0)
85	S (0.996)	C (0.003)
86	Q (0.219)	D (0.168)	E (0.163)	N (0.109)	S (0.096)	K (0.086)	G (0.044)	A (0.036)	R (0.026)	P (0.025)	H (0.014)	T (0.012)
87	D (1.0)
88	I (1.0)
89	V (0.577)	I (0.269)	L (0.095)	M (0.038)	T (0.006)	A (0.004)	K (0.004)	Q (0.002)	F (0.001)	S (0.001)	R (0.001)
90	E (0.999)
91	E (1.0)
92	Q (0.977)	H (0.023)
93	K (0.867)	R (0.13)	Q (0.001)	E (0.001)
94	K (1.0)
95	V (0.972)	L (0.02)	I (0.007)	M (0.001)
96	Q (0.642)	E (0.282)	K (0.051)	D (0.012)	H (0.006)	R (0.006)	N (0.001)
97	A (0.531)	E (0.45)	D (0.009)	G (0.005)	Q (0.002)	S (0.001)	T (0.001)	V (0.001)
98	A (1.0)
99	D (1.0)
100	L (1.0)
101	V (0.79)	I (0.209)
102	I (1.0)
103	F (1.0)
104
105	Q (1.0)
106	F (1.0)
107	P (1.0)
108	M (0.948)	L (0.024)	I (0.018)	V (0.009)	F (0.001)
109	Y (1.0)
110	W (1.0)
111	F (1.0)
112	S (1.0)
113	M (0.912)	V (0.059)	L (0.021)	I (0.008)
114	P (1.0)
115	A (1.0)
116	I (1.0)
117	M (0.851)	L (0.148)	I (0.001)
118	K (1.0)
119	G (1.0)
120	W (1.0)
121	I (0.91)	F (0.077)	V (0.007)	L (0.004)	M (0.001)
122	D (1.0)
123	R (1.0)
124	V (1.0)
125	L (0.953)	F (0.047)
126	T (0.993)	I (0.003)	A (0.002)	V (0.002)
127	Q (1.0)
128	G (1.0)
129	F (1.0)
130
131	A (1.0)
132	Y (0.809)	F (0.191)
133	S (0.971)	N (0.012)	T (0.009)	A (0.003)	D (0.003)	G (0.001)
134	F (0.797)	L (0.109)	Y (0.09)	I (0.001)	H (0.001)	M (0.001)	V (0.001)
135	Q (0.937)	P (0.026)	R (0.02)	H (0.008)	K (0.005)	A (0.001)	E (0.001)	S (0.001)
136	N (0.841)	S (0.134)	G (0.007)	D (0.005)	K (0.004)	T (0.003)	A (0.002)	H (0.001)	R (0.001)
137	M (0.98)	I (0.008)	L (0.008)	V (0.003)
138	Y (1.0)
139	D (0.996)	E (0.004)
140	N (0.994)	D (0.006)
141	G (1.0)
142	L (0.534)	F (0.195)	I (0.145)	V (0.077)	M (0.024)	Y (0.012)	H (0.006)	P (0.002)	A (0.001)	Q (0.001)	S (0.001)	T (0.001)
143	F (0.996)	L (0.004)
144	K (1.0)
145	D (0.913)	E (0.061)	N (0.021)	G (0.004)	K (0.001)
146	K (1.0)
147	K (1.0)
148	A (1.0)
149	M (0.731)	I (0.231)	V (0.028)	L (0.011)
150	L (1.0)
151	S (1.0)
152	F (0.982)	L (0.018)
153	T (1.0)
154	T (1.0)
155	G (1.0)
156
157	G (1.0)
158	M (0.784)	T (0.07)	V (0.055)	I (0.042)	L (0.023)	A (0.014)	S (0.008)	N (0.001)	P (0.001)
159	E (0.875)	G (0.061)	D (0.049)	Q (0.004)	K (0.003)	A (0.002)	S (0.002)	N (0.001)	R (0.001)
160	S (0.965)	A (0.028)	G (0.002)	T (0.002)	E (0.001)	N (0.001)
161	M (1.0)
162	Y (0.997)	F (0.003)
163	S (0.768)	T (0.219)	A (0.006)	L (0.003)	P (0.002)	N (0.001)
164	P (1.0)
165	D (0.276)	E (0.219)	K (0.178)	N (0.161)	T (0.055)	S (0.035)	A (0.025)	G (0.024)	Q (0.013)	R (0.01)	H (0.002)	P (0.001)
166	G (1.0)
167	I (0.894)	V (0.083)	L (0.013)	M (0.007)	T (0.002)	A (0.001)
168	N (1.0)
169	G (1.0)
170	D (1.0)
171	I (0.999)	V (0.001)
172	N (1.0)
173	V (0.992)	I (0.008)
174	V (0.258)	T (0.222)	I (0.219)	L (0.143)	M (0.075)	A (0.062)	S (0.012)	P (0.004)	F (0.002)	N (0.001)	Q (0.001)
175	L (1.0)
176	W (1.0)
177	P (1.0)
178	I (0.798)	L (0.145)	M (0.046)	V (0.011)
179	Q (1.0)
180	N (0.908)	H (0.088)	Q (0.004)
181	G (1.0)
182
183	I (0.728)	V (0.263)	M (0.007)	L (0.001)
184	L (1.0)
185	H (0.999)
186	F (1.0)
187	C (1.0)
188	G (1.0)
189	F (1.0)
190	Q (1.0)
191	V (1.0)
192	L (1.0)
193	A (0.999)
194	P (1.0)
195	Q (0.999)	H (0.001)
196	I (0.999)
197	C (0.974)	S (0.024)	F (0.001)
198	Y (0.935)	W (0.063)	H (0.001)	F (0.001)
199	S (0.964)	A (0.015)	C (0.012)	G (0.008)	T (0.001)
200	P (0.997)	T (0.002)	A (0.001)
201	G (0.676)	A (0.309)	S (0.011)	E (0.002)	D (0.001)
202	Y (0.633)	H (0.366)	F (0.001)
203	T (0.829)	A (0.097)	S (0.051)	V (0.013)	M (0.005)	I (0.003)	C (0.001)
204	P (0.893)	S (0.097)	T (0.008)	A (0.002)
205	P (0.985)	Q (0.005)	A (0.004)	S (0.003)	E (0.001)
206	E (0.995)	D (0.005)
207	A (0.746)	T (0.091)	K (0.058)	R (0.027)	S (0.022)	V (0.022)	E (0.009)	Q (0.007)	G (0.005)	N (0.004)	P (0.003)	I (0.002)	D (0.001)	M (0.001)
208
209	R (1.0)
210	T (0.658)	S (0.153)	A (0.104)	K (0.024)	N (0.02)	I (0.014)	V (0.01)	R (0.005)	M (0.004)	P (0.003)	G (0.002)	Q (0.002)	E (0.001)	D (0.001)	L (0.001)
211	Q (0.461)	E (0.418)	A (0.093)	T (0.008)	D (0.006)	K (0.006)	S (0.002)	G (0.001)	H (0.001)	N (0.001)	P (0.001)	R (0.001)
212	M (0.997)	I (0.003)
213	L (1.0)
214	E (0.941)	D (0.052)	A (0.003)	Q (0.002)	G (0.001)	K (0.001)
215	A (0.805)	S (0.054)	G (0.046)	D (0.039)	T (0.021)	E (0.014)	N (0.013)	K (0.002)	P (0.002)	V (0.002)	Q (0.001)	R (0.001)
216	W (1.0)
217	K (0.707)	R (0.289)	Q (0.002)
218	A (0.468)	S (0.158)	T (0.099)	E (0.073)	Q (0.045)	K (0.043)	G (0.036)	N (0.034)	D (0.014)	R (0.013)	P (0.01)	H (0.005)	V (0.002)
219	R (1.0)
220	L (1.0)
221	Q (0.626)	K (0.192)	E (0.143)	R (0.016)	A (0.008)	D (0.005)	H (0.003)	N (0.003)	G (0.001)	P (0.001)	S (0.001)	T (0.001)
222	N (0.706)	G (0.188)	S (0.033)	D (0.031)	K (0.024)	E (0.006)	R (0.005)	A (0.003)	T (0.002)	H (0.001)	Q (0.001)
223	I (0.963)	V (0.037)
224	W (1.0)
225	E (0.915)	D (0.063)	A (0.007)	K (0.003)	N (0.003)	Q (0.003)	T (0.003)	G (0.001)	S (0.001)
226	E (1.0)
227	K (0.964)	E (0.015)	R (0.01)	Q (0.005)	N (0.003)	D (0.001)
228	P (1.0)
229	I (0.964)	L (0.029)	M (0.005)	V (0.002)
230	S (0.522)	N (0.431)	T (0.031)	A (0.009)	D (0.003)	G (0.001)	K (0.001)	P (0.001)
231	F (1.0)
232	V (0.54)	A (0.269)	I (0.098)	T (0.082)	M (0.003)	S (0.003)	P (0.002)	L (0.001)
233	P (1.0)
234
235	T (0.532)	N (0.285)	S (0.173)	A (0.007)	I (0.001)
236	E (0.628)	D (0.344)	N (0.01)	G (0.009)	K (0.003)	Q (0.003)	A (0.001)	S (0.001)
237	H (0.604)	Y (0.139)	N (0.09)	L (0.068)	F (0.024)	Q (0.021)	D (0.017)	S (0.016)	R (0.003)	A (0.002)	E (0.002)	I (0.002)	K (0.002)	M (0.002)	P (0.002)	T (0.002)	V (0.001)
238	F (1.0)
239	D (0.982)	G (0.015)	E (0.002)
240	L (0.953)	M (0.021)	P (0.018)	F (0.002)	I (0.002)	S (0.001)	V (0.001)
241	S (0.84)	T (0.149)	A (0.006)	N (0.003)	G (0.001)	P (0.001)
242	F (0.995)	Y (0.003)	L (0.002)
243	Q (0.975)	K (0.007)	E (0.005)	H (0.004)	P (0.003)	R (0.003)	A (0.001)
244	G (0.994)	A (0.002)	S (0.002)	E (0.001)	D (0.001)	R (0.001)
245	G (1.0)
246	F (1.0)
247	V (0.553)	I (0.254)	A (0.052)	R (0.037)	M (0.026)	L (0.021)	T (0.02)	K (0.01)	S (0.007)	G (0.005)	Q (0.004)	E (0.002)	P (0.002)	C (0.001)	D (0.001)	F (0.001)	H (0.001)	N (0.001)
248	L (0.998)	M (0.001)
249	K (0.521)	R (0.463)	Q (0.007)	N (0.002)	S (0.002)	T (0.002)	A (0.001)	E (0.001)	G (0.001)	H (0.001)
250	K (0.464)	E (0.37)	Q (0.098)	R (0.018)	P (0.017)	D (0.01)	A (0.006)	N (0.006)	S (0.004)	T (0.003)	G (0.002)	H (0.002)
251	E (0.997)	D (0.002)
252	V (0.99)	I (0.008)
253	E (0.504)	K (0.264)	Q (0.178)	A (0.013)	D (0.011)	R (0.008)	N (0.005)	T (0.004)	V (0.004)	G (0.002)	M (0.002)	S (0.002)	I (0.001)	H (0.001)	L (0.001)	P (0.001)
254	E (0.958)	D (0.038)	Q (0.002)	A (0.001)	K (0.001)
255	E (0.682)	A (0.221)	Q (0.034)	K (0.03)	D (0.017)	G (0.004)	T (0.004)	S (0.003)	N (0.002)	R (0.002)	P (0.001)	V (0.001)
256	H (0.503)	Q (0.448)	R (0.025)	K (0.008)	E (0.004)	N (0.004)	Y (0.003)	D (0.001)	L (0.001)	P (0.001)	S (0.001)
257	A (0.886)	S (0.074)	T (0.025)	G (0.004)	P (0.004)	V (0.003)	E (0.001)	K (0.001)	N (0.001)
258	S (0.508)	A (0.154)	G (0.097)	N (0.084)	T (0.072)	D (0.039)	E (0.012)	V (0.008)	M (0.007)	P (0.006)	K (0.004)	I (0.003)	L (0.002)	Q (0.002)	R (0.002)	C (0.001)	H (0.001)
259	Q (0.356)	N (0.239)	D (0.124)	E (0.102)	K (0.058)	H (0.052)	S (0.018)	A (0.012)	R (0.01)	T (0.01)	G (0.004)	V (0.004)	P (0.003)	I (0.002)	L (0.002)	M (0.001)	Y (0.001)
260
261	K (0.561)	N (0.116)	Q (0.069)	P (0.067)	R (0.061)	S (0.049)	T (0.019)	A (0.018)	E (0.017)	H (0.01)	D (0.008)	G (0.004)	L (0.001)
262	Y (0.989)	H (0.005)	F (0.005)
263	G (1.0)
264	L (0.99)	P (0.009)	I (0.001)
265	T (0.985)	S (0.014)
266	V (0.974)	I (0.023)	T (0.002)
267	G (1.0)
268	H (0.979)	Q (0.021)
269	H (1.0)
270	L (0.858)	M (0.141)	I (0.001)
271	G (1.0)
272	K (1.0)
273	P (0.991)	L (0.003)	Q (0.002)	S (0.002)	A (0.001)	R (0.001)
274	L (0.913)	I (0.066)	M (0.009)	F (0.008)	V (0.005)
275	P (1.0)
276	P (0.999)
277	N (0.78)	D (0.217)	S (0.001)	E (0.001)
278	N (0.995)	S (0.004)	D (0.001)
279	Q (1.0)
280	T (0.783)	V (0.084)	I (0.056)	A (0.034)	M (0.018)	L (0.01)	S (0.01)	N (0.001)	P (0.001)
281	K (0.997)	R (0.002)
282	S (0.379)	A (0.355)	G (0.159)	T (0.055)	P (0.016)	N (0.01)	V (0.007)	E (0.004)	D (0.004)	R (0.003)	K (0.002)	C (0.001)	F (0.001)	I (0.001)	H (0.001)	M (0.001)	L (0.001)	Q (0.001)
283	T (0.303)	S (0.233)	P (0.135)	A (0.12)	K (0.063)	N (0.041)	G (0.034)	R (0.023)	Q (0.017)	E (0.01)	D (0.008)	V (0.004)	H (0.003)	I (0.002)	M (0.002)	L (0.002)
284	R (0.727)	Q (0.08)	K (0.053)	G (0.048)	H (0.04)	A (0.012)	E (0.012)	S (0.012)	N (0.006)	D (0.003)	P (0.002)	T (0.002)	L (0.001)
285	K (0.783)	R (0.147)	Q (0.033)	E (0.015)	N (0.009)	D (0.003)	H (0.002)	L (0.002)	A (0.001)	M (0.001)	S (0.001)	T (0.001)

### Sheet: CA2NQO1
Residue	ML amino acid	Alternate amino acid
1	M (1.0)
2	A (1.0)	A (0.016)	S (0.009)	E (0.002)	M (0.002)	T (0.002)	V (0.002)	D (0.001)	N (0.001)	R (0.001)
3	G (0.993)	K (0.001)
4	R (0.999)	N (0.226)	K (0.081)	R (0.022)	T (0.006)	S (0.004)	H (0.002)	Q (0.001)
5	R (0.658)
6	A (1.0)
7	L (1.0)
8	I (1.0)
9	V (1.0)
10	L (1.0)
11	A (1.0)
12	H (1.0)	Q (0.0081)
13	P (0.919)
14	E (1.0)	P (0.009)	R (0.007)	Q (0.001)	S (0.001)
15	R (0.902)	K (0.001)
16	T (0.999)
17	S (1.0)
18	F (1.0)	S (0.003)
19	N (0.997)	A (0.145)	G (0.094)	S (0.029)	C (0.005)	Y (0.005)	D (0.002)	H (0.002)	N (0.002)	T (0.002)	E (0.001)	R (0.001)	V (0.001)
20	H (0.716)
21	A (1.0)
22	M (1.0)
23	K (1.0)	D (0.315)
24	E (0.659)
25	A (1.0)
26	A (1.0)
27	V (1.0)	D (0.022)	Q (0.018)	A (0.009)	G (0.001)	K (0.001)
28	E (0.947)
29	A (1.0)
30	L (1.0)	K (0.108)	R (0.029)	N (0.003)	E (0.002)	T (0.002)	S (0.001)
31	Q (0.959)	R (0.043)	E (0.006)	N (0.005)	Q (0.003)	D (0.001)
32	K (0.996)	Q (0.035)	R (0.002)	E (0.001)
33	K (0.948)
34	G (1.0)
35	W (1.0)	K (0.13)	D (0.118)	N (0.082)	Q (0.019)	E (0.014)	R (0.009)	T (0.007)	A (0.006)	G (0.004)	H (0.001)
36	S (0.743)
37	V (1.0)	A (0.005)	S (0.003)	I (0.002)	M (0.001)
38	T (0.988)
39	V (1.0)
40	S (1.0)
41	D (1.0)
42	L (1.0)
43	Y (1.0)
44	A (1.0)
45	M (1.0)	N (0.252)	D (0.004)	Q (0.003)	S (0.003)	R (0.003)	E (0.002)	H (0.002)	T (0.001)
46	K (0.838)
47	F (1.0)
48	N (1.0)
49	P (1.0)	A (0.0021)
50	V (0.998)	V (0.006)
51	L (0.994)
52	S (1.0)
53	R (1.0)	N (0.226)	E (0.089)	S (0.015)	G (0.004)	A (0.003)	H (0.001)	K (0.001)	Q (0.001)	T (0.001)
54	D (0.829)
55	D (1.0)	V (0.0013)
56	I (0.987)
57	T (1.0)
58	G (1.0)	N (0.153)	E (0.014)	S (0.001)
59	D (0.830)	P (0.016)
60	L (0.982)	R (0.001)
61	K (0.999)
62	D (1.0)
63	P (1.0)	E (0.467)	N (0.038)	G (0.001)	K (0.001)	Q (0.001)
64	D (0.490)	H (0.072)	Q (0.001)	Y (0.001)
65	N (0.905)
66	F (1.0)	K (0.024)	Q (0.02)	H (0.004)	E (0.001)	S (0.001)
67	N (0.950)
68	Y (1.0)	A (0.324)	S (0.003)	P (0.001)
69	G (0.684)	D (0.075)	V (0.024)	Q (0.018)	G (0.014)	S (0.014)	T (0.011)	K (0.01)	N (0.005)	R (0.003)	I (0.002)	P (0.002)	H (0.001)	M (0.001)	L (0.001)
70	A (0.866)
71	E (1.0)	S (0.067)	A (0.02)	P (0.001)	N (0.001)
72	T (0.956)	V (0.002)
73	G (0.998)	Q (0.001)
74	L (0.999)
75	A (1.0)
76	W (1.0)
77	K (1.0)
78	E (1.0)
79	G (1.0)
80	R (1.0)
81	L (1.0)
82	S (1.0)	Q (0.141)	E (0.116)	N (0.105)	D (0.085)	K (0.076)	A (0.035)	G (0.03)	R (0.028)	P (0.026)	H (0.018)	T (0.014)	L (0.001)	V (0.001)
83	S (0.637)
84	D (1.0)
85	I (1.0)	I (0.004)
86	V (0.996)	D (0.168)
87	E (0.838)
88	E (1.0)
89	Q (1.0)
90	K (1.0)
91	K (1.0)
92	L (1.0)	Q (0.426)	K (0.03)	D (0.024)	H (0.007)	R (0.003)	N (0.002)
93	E (0.751)
94	A (1.0)
95	A (1.0)
96	D (1.0)
97	L (1.0)
98	V (1.0)
99	I (1.0)
100	F (1.0)
101	Q (1.0)
102	F (1.0)
103	P (1.0)	M (0.007)
104	L (0.993)
105	Q (0.932)
106	W (1.0)
107	F (1.0)
108	G (1.0)	L (0.052)	V (0.029)	I (0.007)
109	V (0.920)
110	P (1.0)
111	A (1.0)
112	I (1.0)
113	L (1.0)
114	K (1.0)
115	G (1.0)
116	W (1.0)	I (0.001)
117	F (0.999)
118	D (1.0)
119	R (1.0)
120	V (1.0)	F (0.017)
121	L (0.983)
122	T (0.999)
123	Q (0.995)
124	G (1.0)
125	F (1.0)
126	A (1.0)
127	Y (1.0)
128	S (1.0)	F (0.001)
129	Y (0.999)	Q (0.398)	R (0.045)	K (0.012)	P (0.011)	H (0.01)	E (0.002)	A (0.001)
130	S (0.479)	N (0.174)	S (0.174)	T (0.005)	D (0.004)	G (0.003)	A (0.002)	K (0.002)	H (0.001)
131	A (0.378)
132	M (1.0)
133	Y (1.0)
134	D (1.0)
135	Q (1.0)
136	G (1.0)	F (0.001)
137	P (0.999)
138	F (1.0)	K (0.026)	R (0.001)
139	Q (0.976)
140	K (0.873)
141	K (1.0)
142	K (1.0)
143	A (1.0)	L (0.015)
144	V (0.985)
145	L (1.0)
146	S (1.0)	L (0.002)
147	F (0.998)
148	T (1.0)
149	T (1.0)
150	G (1.0)
151	G (1.0)	V (0.001)
152	M (0.999)	E (0.001)	D (0.001)
153	G (0.998)
154	S (1.0)
155	M (1.0)
156	Y (1.0)
157	T (1.0)
158	P (1.0)	N (0.164)	T (0.107)	E (0.099)	D (0.084)	S (0.03)	K (0.026)	Q (0.016)	R (0.015)	G (0.01)	H (0.002)	M (0.001)	P (0.001)	V (0.001)
159	A (0.306)
160	G (1.0)	V (0.001)
161	I (0.999)
162	N (1.0)
163	G (1.0)
164	D (1.0)	I (0.173)	V (0.0041)
165	T (0.823)
166	N (1.0)	I (0.009)
167	V (0.991)	I (0.001)
168	L (0.999)
169	L (1.0)
170	W (1.0)
171	P (1.0)	L (0.055)	M (0.009)	V (0.008)
172	I (1.0)
173	Q (1.0)	N (0.005)
174	S (0.995)
175	G (1.0)	V (0.079)	M (0.002)	L (0.001)
176	I (0.918)
177	L (1.0)
178	H (1.0)
179	F (1.0)
180	C (1.0)
181	G (1.0)
182	F (1.0)
183	Q (1.0)
184	V (1.0)
185	L (1.0)	A (0.011)	S (0.001)	T (0.001)
186	E (0.985)
187	P (1.0)
188	Q (1.0)
189	I (1.0)	S (0.004)
190	A (0.996)	W (0.103)	F (0.001)
191	Y (0.972)
192	S (1.0)
193	I (1.0)	A (0.001)
194	G (0.999)
195	H (1.0)
196	T (1.0)
197	P (1.0)	A (0.0056)	S (0.001)	Q (0.001)
198	P (0.998)	D (0.002)
199	E (0.998)	T (0.055)	K (0.046)	R (0.029)	S (0.017)	V (0.015)	E (0.01)	Q (0.005)	G (0.004)	P (0.003)	N (0.002)	D (0.001)	I (0.001)	M (0.001)
200	A (0.982)
201	R (1.0)	A (0.006)
202	S (0.994)
203	Q (1.0)
204	I (1.0)
205	L (1.0)	D (0.001)
206	E (0.999)	A (0.130)	S (0.038)	E (0.024)	T (0.015)	N (0.012)	V (0.003)	P (0.002)	K (0.001)	Q (0.001)	R (0.001)
207	G (0.773)
208	W (1.0)
209	K (1.0)	S (0.001)
210	K (0.999)
211	R (1.0)
212	L (1.0)	V (0.039)
213	A (0.961)	K (0.031)	G (0.027)	N (0.02)	D (0.014)	E (0.003)	R (0.003)	A (0.002)	T (0.002)	H (0.001)	Q (0.001)
214	S (0.545)
215	I (1.0)
216	W (1.0)	D (0.034)	Q (0.002)	A (0.001)	K (0.001)
217	E (0.962)
218	E (1.0)	R (0.012)
219	K (0.988)
220	P (1.0)	I (0.001)
221	L (0.998)	N (0.002)
222	S (0.998)
223	F (1.0)	A (0.041)
224	V (0.959)
225	P (1.0)	T (0.028)	S (0.02)
226	N (0.938)	D (0.305)	N (0.015)	G (0.004)	A (0.001)	K (0.001)	Q (0.001)
227	S (0.717)	H (0.003)
228	N (0.967)
229	F (1.0)	G (0.018)	E (0.004)	N (0.001)
230	D (0.977)	M (0.044)	I (0.002)	P (0.002)	F (0.001)	V (0.001)
231	L (0.949)	T (0.16)	A (0.004)	N (0.002)
232	S (0.833)	Y (0.001)
233	F (0.998)	E (0.061)	K (0.004)	P (0.004)	Q (0.003)	H (0.003)	R (0.002)
234	A (0.921)
235	G (0.999)
236	G (1.0)
237	F (1.0)	I (0.0312)	A (0.0088)
238	V (0.960)
239	L (1.0)
240	K (1.0)	E (0.036)	Q (0.021)	R (0.011)	N (0.002)	D (0.001)	P (0.001)	T (0.001)
241	K (0.927)	D (0.001)
242	E (0.999)
243	V (1.0)	K (0.004)
244	Q (0.996)
245	E (1.0)	E (0.040)	A (0.01)
246	Q (0.948)	Q (0.475)	R (0.014)	K (0.005)	N (0.004)	E (0.002)	P (0.001)	Y (0.001)
247	H (0.498)	S (0.07)	T (0.024)	G (0.003)	P (0.003)	V (0.002)	E (0.001)	K (0.001)	N (0.001)	R (0.001)
248	A (0.893)	M (0.022)	E (0.016)	V (0.014)	I (0.006)	P (0.006)	K (0.005)	L (0.005)	Q (0.003)	H (0.002)	R (0.002)	C (0.001)	F (0.001)
249	D (0.852)	E (0.075)	H (0.059)	K (0.039)	S (0.011)	A (0.005)	R (0.005)	T (0.004)	G (0.002)	P (0.001)	V (0.001)
250	Q (0.788)	N (0.001)
251	K (0.999)
252	Y (1.0)
253	G (1.0)
254	L (1.0)	S (0.032)
255	T (0.962)
256	V (1.0)
257	G (1.0)
258	Q (1.0)
259	H (1.0)	M (0.002)
260	L (0.998)
261	G (1.0)
262	K (1.0)	L (0.017)	A (0.001)	S (0.001)	Q (0.001)
263	P (0.979)	I (0.173)	M (0.007)	V (0.005)	F (0.004)
264	L (0.751)
265	P (1.0)
266	P (1.0)
267	D (1.0)
268	N (1.0)
269	Q (1.0)	I (0.004)
270	V (0.996)
271	K (1.0)
272	A (1.0)	N (0.009)	E (0.002)	D (0.002)	R (0.002)	V (0.002)	C (0.001)	K (0.001)
273	Q (0.982)	S (0.004)
274	V (0.996)	Q (0.266)	K (0.034)	H (0.016)	S (0.009)	A (0.007)	E (0.007)	N (0.004)	D (0.002)	P (0.001)	T (0.001)
275	R (0.769)	R (0.128)	L (0.012)	E (0.01)	N (0.008)	M (0.004)	H (0.003)	S (0.002)	T (0.002)	A (0.001)	D (0.001)	I (0.001)	P (0.001)	V (0.001)
